# Structural foundation for the role of enterococcal PrgB in conjugation, biofilm formation and virulence

**DOI:** 10.1101/2022.10.21.513195

**Authors:** Wei-Sheng Sun, Lena Lassinantti, Michael Järvå, Andreas Schmitt, Josy ter Beek, Ronnie P-A Berntsson

## Abstract

Type 4 Secretion Systems are a main driver for the spread of antibiotic resistance genes and virulence factors in bacteria. In Gram-positives, these secretion systems often rely on surface adhesins to enhance cellular aggregation and mating pair formation. One of the best studied adhesins is PrgB from the conjugative plasmid pCF10 of *Enterococcus faecalis,* which has been shown to play major roles in conjugation, biofilm formation and importantly also in bacterial virulence. Since *prgB* orthologs exist on a large number of conjugative plasmids in various different species, this makes PrgB a model protein for this widespread virulence factor. After characterizing the polymer adhesin domain of PrgB previously, we here report the structure for almost the entire remainder of PrgB, which reveals that PrgB contains four immunoglobulin-like domains. Based on this new insight, we re-evaluate previously studied variants and present new *in vivo* data where specific domains or conserved residues have been removed. For the first time, we can show a decoupling of cellular aggregation from biofilm formation and conjugation in *prgB* mutant phenotypes. Based on the presented data, we propose a new functional model to explain how PrgB mediates its different functions. We hypothesize that the Ig-like domains act as a rigid stalk that presents the polymer adhesin domain at the right distance from the cell wall.
