## Supplementary File 4 for "Structural foundation for the role of enterococcal PrgB in conjugation, biofilm formation and virulence"

### Sheet: Table S2
Table S2
mutation site (amino acid)	mutant/strain name in literature	phenotype	consequences to the structure		Structural consequences						reference
32*	pCWΩ96	reduced levels of aggregation, reduced plasmid transfer	disruption in the disordered region		mutated in the signal sequence of the protein, likely blocks transport over the cell-membrane						2001 Waters
86*	pCWΩ258	no effect on aggregation level and plasmid transfer	disruption in the disordered region								2001 Waters, 2003 Waters
108*	pCWΩ324	reduced protein level based on Western blot, reduced levels of aggregation, reduced plasmid transfer	disruption in the disordered region								2001 Waters
146*	pCWΩ438	no effect on aggregation level and plasmid transfer	disruption in the disordered region								2001 Waters, 2003 Waters
156*	pCWΩ468	no effect on aggregation level and plasmid transfer	disruption in the disordered region								2001 Waters, 2003 Waters
358*	pCWΩ1074	intermediate level of aggregation, reduced plasmid transfer	insertion in polymer adhesion domain		likely doesn't affect the folding of the adhesion domain, but could potentially affect DNA or LTA binding due to steric clashes						2001 Waters
359*	pCWΩ1077	intermediate level of aggregation, reduced plasmid transfer	insertion in polymer adhesion domain		likely doesn't affect the folding of the adhesion domain, but could potentially affect DNA or LTA binding due to steric clashes						2001 Waters
433*	pCWΩ1299	increased level of aggregation, no higher plasmid transfer levels	insertion in polymer adhesion domain		Insertion should not affect folding of the adhesion domain.						2001 Waters
439*	pCWΩ1317	reduced level of aggregation, reduced plasmid transfer	insertion in polymer adhesion domain		may affect folding of polymer adhesin domain, would lead to less stable protein and decreased function						2001 Waters
473*	pCWΩ1419 (2001 Waters), pCWW1419– (2004 Waters)	reduced level of aggregation, reduced plasmid transfer, reduced internationalization into HT-29 to level of vector only	insertion in polymer adhesion domain		may affect folding of polymer adhesin domain, would lead to less stable protein and decreased function						2001 Waters, 2003 Waters, 2004 Waters
517*	pCWΩ1551(2001 Waters), pCWW1551– (2004 Waters)	deficient of aggregation, reduced plasmid transfer, but induces very high levels of cell surface hydrophobicity, reduced internationalization into HT-29 to level of vector only	insertion in polymer adhesion domain		insertion in the middle of a beta-sheet in polymer adhesin domain, should lead to an almost complete loss of folding and function of this domain						2001 Waters, 2003 Waters, 2004 Waters
546*	pCWΩ1638(2001 Waters), pCWW1638– (2004 Waters), pCF10-1 (2005 Kristich)	deficient of aggregation, reduced plasmid transfer, reduced internationalization into HT-29 to level of vector only, reduced vegetation in rabbit cardiac valve, decreased biofilm in porcine cardiac valve tissue	insertion in polymer adhesion domain		could potentially affect folding/function of polymer adhesin domain						2001 Waters, 2003 Waters, 2004 Waters, 2005 Kristich, 2009 Chuang, 2010 Chuang-Smith
683*	pCWΩ2049	reduced levels of aggregation, reduced plasmid transfer and reduced level of reactive protein at 37C; growing at 30C increased aggregation to wild-type level	insertion in CSA1 domain		may not affect folding of the CSA1 domain, but could lead to functional effects due to extra loop on the outside						2001 Waters
688*	pCWΩ2064	reduced protein level in Western blotting at 37C, increased levels of aggregation, no higher plasmid transfer levels	insertion in CSA1 domain		may not affect folding of the CSA1 domain, but could lead to functional effects due to extra loop on the outside						2001 Waters, 2003 Waters
695*	pCWΩ2085	no reactive protein on the cell surface being detected	insertion in CSA1 domain		may destroy folding of the CSA1 domain						2001 Waters
807*	pCWΩ2421	reduced levels of aggregation, reduced plasmid transfer and reduced level of reactive protein at 37C; growing at 30C increased aggregation to wild-type level	insertions in CSC1 domain		may affect folding of the CSC1 domain						2001 Waters
867*	pCWΩ2601	no effect on aggregation level and plasmid transfer	insertions in CSC1 domain		would disrupt an alpha helix in CSC1 domain, increase flexibility in this region, but could potentially disrupt the CSA1-CSC1 interface						2001 Waters, 2003 Waters
r920*	pCWΩr2760	intermediate levels of aggregation, reduced plasmid transfer	insertion in CSA2 domain		CSC1 and CSA2 domains would likely still fold, but may decrease stability of the CSC1-CSA2 interface						2001 Waters
993*	pCWΩ2979	no effect on aggregation level and plasmid transfer	Insertion in CSA2 domain		may not affect the folding of the CSA2 domain, but could lead to functional effects due to extra loop on the outside						2001 Waters, 2003 Waters
1034*	pCWΩ3102	completely deficient in aggregation, reduced plasmid transfer	insertion in CSA2 domain		may destroy the folding of the CSA2 domain						2001 Waters
r1061*	pCWΩr3183	intermediate level of aggregation, reduced plasmid transfer	insertion in CSA2 domain		may affect stability of the CSA2 domain, but likely would not completely disrupt the folding						2001 Waters
1138*	pCWΩ3414	increased level of aggregation, no higher plasmid transfer level	insertions in CSC2 domain		may reduce the stability of the CSC2 domain						2001 Waters, 2003 Waters
Δ44-331	(N‘ Asc10) AS44-331	weak binding to LTA	expressing only the N-terminal fragment of PrgB								2000, McCormick
Δ156-358	pCWD468–1074 (2004 Waters), pCWD468–1074- (2004 Waters), pCF10-4 (2009 Chuang)	deficient in aggregation, weak binding to LTA, enhanced binding to vitronectin and fibrinogen, reduced internationalization into HT-29 to level of vector only, reduced vegetation in rabbit cardiac valve, decreased biofilm in porcine cardiac valve tissue	coiled coilled coiled coill missing, disordered region and polymer adhesin domain disrupted		loss of c.a. 35% of the polymer adhesin domain and likely resulting in folding defects for the rest of the domain, thus disruption of the function of the polymer adhesin domain,, but the Ig-like domains remain intact						2004 Waters, 2009 Chuang, 2010 Chuang-Smith
Δ156-358 and 546*	pCWD468–1074/W1638 (2004 Waters), pCWD468–1074/W1638- (2004 Waters), pCF10-5 (2009 Chuang)	weak binding to LTA, enhanced binding to vitronectin, decreased in adherent bacteria to porcine cardiac valve tissue	coiled coilled coiled coill missing, disordered region disrupted, polymer adhesin domain disrupted by deletion in N-terminal and insertion in C-terminal		polymer adhesin domain not functional, inserting a longer linker before the Ig-like domains, but this should not affect their function						2004 Waters, 2009 Chuang, 2010 Chuang-Smith
Δ86-358	pCWD258–1074	deficient in aggregation	coiled coilled coiled coill missing, disordered region and polymer adhesin domain disrupted		disruption of polymer adhesin domain, total removal the N-terminal intrinsically disordered region and coiled coilled-coiled coill domain, which could be involved in protein-protein interactions						2004 Waters
Δ86-688	pCWD258–2064	deficient in aggregation	coiled coil and polymer adhesin domain missing, disordered region and CSA1 disrupted		removal of the coiled coil, polymer adhesin domain, and disruption of the CSA1 domain, may also affect stability of the CSC1 domain						2004 Waters
Δ86-993	pCWD258–2979	deficient in aggregation	coiled coil, polymer adhesin domain, CSA1, CSC1 missing; disordered region CSA2 disrupted		CSC2 domain is the only functional domain left						2004 Waters
Δ86-1138	pCWD258–3414	deficient in aggregation	coiled coil, polymer adhesin domain, CSA1, CSC1, CSA2 missing; disordered region CSC2 disrupted		almost nothing left of PrgB, only a part of the disordered N-terminal						2004 Waters
Δ358-1138	pCWD1074–3414	deficient in aggregation	CSA1, CSC1, CSA2 missing; polymer adhesin domain, CSC2 disrupted		no functionally folded domains left						2004 Waters
Δ668-1138	pCWD2064–3414 (2004 Waters), pCF10-6 (2009 Chuang)	no effect on aggregation levels or rabbit cardiac valve vegetation, non-significant reduced biofilm in porcine cardiac valve tissue	CSC1, CSA2 missing; CSA1 CSC2 disrupted		lost all the Ig-like domains and their function; polymer adhesin domain intact						2004 Waters, 2009 Chuang, 2010 Chuang
Δ993-1138	pCWD2979–3414	no effect on aggregation level	CSA2, CSC2 disrupted		may completely remove the CSA2-CSC2 domains, but not expected to affect the other domains to any large extent						2004 Waters
607, RGDS to RADS	pMSP3607 (2003 Waters), pCF10-3 (2009 Chuang)	no effect on aggregation, reduced vegetation in rabbit cardiac valve	mutating RGD into RAD in CSA1		may affect the folding of the loop responsible for stabilizing the contacts between CSA1 and CSC1 and decreasing stability of the domains						2003 Waters, 2009 Chuang, 2010 Chuang-Smith
940, RGDS to RADS	pMSP3608 (2003 Waters), pCF10-7 (2009 Chuang)	no effect on aggregation, reduced vegetation in rabbit cardiac valve	mutating RGD into RAD in CSA2		may affect the folding of the loop responsible for stabilizing the contacts between CSA2 and CSC2 and decreasing stability of the domains						2003 Waters, 2009 Chuang, 2010 Chuang-Smith
606 and 939, RGDS to RADS	pMSP3609 (2003 Waters), pCF10-2 (2009 Chuang)	no effect on aggregation, reduced vegetation in rabbit cardiac valve, decreased biofilm in porcine cardiac valve tissue	mutating both RGD motifs into RAD		same as above						2003 Waters, 2009 Chuang, 2010 Chuang-Smith
*Insertion of the following sequence 5′-XDSYTQVASWTEPFPFSIQGDPRSDQETXXX-3′, where X depends on the duplicated target sequence and "r" stands for reverse insertion
